# Interorganelle competition for linoleic acid underlies steatotic liver pathology

**DOI:** 10.64898/2026.01.11.698890

**Authors:** Chuanhai Zhang, Dengbao Yang, Hiroyuki Suzuki, Gonçalo Dias do Vale, Jingxuan Chen, Amogh Vaidya, Kamran Melikov, Alexandra Swisher, Jingjing Wang, Mengchen Ye, Jin Zhou, Qiyu Zeng, Meijuan Bai, Mei-Jung Lin, Jeon Lee, Hao Zhu, Daniel J. Siegwart, Yujin Hoshida, Jeffrey G. McDonald, Xing Zeng

**Author notes:** These authors contributed equally (Chuanhai Zhang, Dengbao Yang).

## Abstract

Lipid droplets (LDs) are traditionally viewed as protective organelles that sequester potentially cytotoxic lipids. However, whether and how LD biogenesis in pathological contexts actively rewires interorganelle lipid homeostasis to drive organelle dysfunction and disease progression remains unexplored. Here, we identify the adipocyte-enriched protein calsyntenin 3β (CLSTN3B) as a critical promoter of metabolic dysfunction-associated steatotic liver disease (MASLD). CLSTN3B, an ER-LD contact protein previously shown to support LD maturation in adipocytes, is robustly induced in mouse hepatocytes by peroxisome proliferator-activated receptor γ (PPARγ) in response to dietary caloric overload. CLSTN3B drives LD biogenesis and neutral lipid storage by stabilizing hemifusion-like ER-LD membrane bridges via its arginine-rich segment. These bridges preferentially recruit cone-shaped linoleoylated phosphatidic acid (PA), diverting linoleic acid (LA) into triacylglycerides (TAGs) rather than mitochondrial cardiolipin (CL), leading to disrupted cristae architecture, deficient ETC supercomplex assembly, elevated electron leak, and oxidative stress. Hepatocyte-specific CLSTN3B deletion impairs LD formation, reduces TAG accumulation, enhances fatty acid oxidation, restores CL maturation, and mitigates oxidative stress, collectively attenuating MASLD progression. Consistently, hepatic CLSTN3B expression correlates with fibrosis severity and progression in human MASLD. These findings position LDs as active regulators of interorganelle lipid partitioning and establish CLSTN3B as a key determinant of mitochondrial vulnerability, providing a general framework for how dysregulated organelle interfaces shape disease.
