## Supplementary table 2 for "Interorganelle competition for linoleic acid underlies steatotic liver pathology"

### Sheet: SuppTable 3
Supplementary Table 2.
Baseline clinical characteristics and association with hepatic CLSTN3B expression levels in Japanese non-cirrhotic MASLD patients.
	All patients (n=106)	CLSTN3B low (n=53)	CLSTN3B high (n=53)	p
Age, y	53 (42–62)	54 (47–62)	48 (41–61)	0.35
Sex, male	64 (60%)	31 (58%)	33 (62%)	0.84
Body mass index, kg/m2	26.5 (24.7–29.7)	26.3 (24.8–29.8)	26.9 (24.6–29.2)	0.54
Obesity	77 (73%)	39 (74%)	38 (72%)	1
Diabetes	59 (56%)	30 (57%)	29 (55%)	1
ALT, IU/L	73 (50–105)	62 (60–120)	79 (65–104)	0.55
AST, IU/L	39 (29–64)	35 (29–46)	43 (30–51)	0.66
Platelet count ×103 /μL	220 (191–261)	218 (188–256)	222 (199–268)	0.45
Fibrosis, negative/positive	6 (6%)/100 (94%)	6 (11%)/47 (89%)	0 (0%)/53 (100%)	0.03
Steatosis, 1/2/3	62 (58%)/25 (24%)/19 (18%)	32 (60%)/11 (21%)/10 (19%)	30 (57%)/14 (26%)/9 (17%)	0.86
Ballooning, 0/1/2	5 (5%)/70 (66%)/31 (29%)	2 (4%)/38 (72%)/13 (25%)	3 (6%)/32 (60%)/18 (34%)	0.55
Inflammation, 0/1/2/3	4 (4%)/66 (62%)/29 (27%)/7 (7%)	2 (4%)/34 (64%)/15 (28%)/2 (4%)	2 (4%)/32 (60%)/14 (26%)/5 (9%)	0.73
NAFLD activity score	4 (3–5)	4 (3–5)	4 (3–6)	0.59
CLSTN3B high indicates expression level above median. The rest of the patients are classified as CLSTN3B low.
Countinuous and categorical variables are shown as median (IQR) and no. (%) and compared between the CLSTN3B-high and low groups by Wilcoxon rank-sum test and Fisher's exact test, respectively.
AST, aspartate aminotransferase; ALT, alanine aminotransferase.
