## Supplementary table 4 for "Interorganelle competition for linoleic acid underlies steatotic liver pathology"

### Sheet: SuppTable X
Supplementary Table 4.
Correlation between hepatic CLSTN3B expression and adipogenesis-associated transcriptional regulators in Japanese non-cirrhotic MASLD patients.
Gene	Spearman's rho (log2)	p (log2)	FDR
CEBPA	0.32	0.001	0.011
RXRA	0.257939	0.00759671	0.053177
SREBF1	0.212464	0.0287756	0.134286
PPARG	0.152127	0.119529	0.287443
CEBPB	0.150656	0.12319	0.287443
RXRB	0.128901	0.187876	0.346793
CEBPD	0.125979	0.198167	0.346793
NCOA2	0.108839	0.266746	0.414938
NCOR1	0.0951961	0.331703	0.464384
NCOA1	0.0647152	0.509847	0.648897
NCOR2	0.0413079	0.674173	0.7161
NCOA3	0.0357357	0.7161	0.7161
MED1	-0.0557977	0.569965	0.664959
RXRG	-0.164318	0.0923438	0.287443
In the Japanese cohort (n = 106), correlations between CLSTN3B expression and a pre-defined panel of PPARG/RXR/CEBP-axis transcriptional regulators and key co-regulators (PPARG, RXRA, RXRB, RXRG, CEBPA, CEBPB, CEBPD, MED1, NCOA1, NCOA2, NCOA3, NCOR1, NCOR2, and SREBF1) were evaluated.
Spearman’s rank correlation coefficients (rho) and two-sided p values were computed using log2-transformed RLE-normalized counts [log2(x + ε), where ε was set to half of the minimum positive value in the dataset].
Multiple testing correction was performed within this 14-gene panel using the Benjamini–Hochberg method (reported as panel-limited FDR).
